# Population-level whole genome sequencing of *Ascochyta rabiei* identifies genomic loci associated with isolate aggressiveness

**DOI:** 10.1101/2024.04.02.587819

**Authors:** Niloofar Vaghefi, Ido Bar, Jonathan Wanderley Lawley, Prabhakaran Thanjavur Sambasivam, Melody Christie, Rebecca Ford

## Abstract

Ascochyta blight caused by the ascomycete *Ascochyta rabiei* poses a major biotic threat to chickpea (*Cicer arietinum*) industries worldwide and incurs substantial costs to the Australian multimillion-dollar chickpea industry both in disease control and yield loss. The fungus was introduced to Australia in the 1970s from an unknown source population, and within a few decades, successfully established in all Australian agroecological chickpea growing regions. Although genetically highly clonal, a broad range of phenotypic variation in terms of aggressiveness exists among the Australian *A. rabiei* isolates. More recently, highly aggressive isolates capable of causing severe disease symptoms on moderate to highly resistant chickpea cultivars have increased in frequency. To identify genetic loci potentially associated with *A. rabiei* aggressiveness on Australian chickpea cultivars, we performed deep genome sequencing of 230 isolates collected from a range of agroecological chickpea growing regions between 2013 and 2020. Population genetic analyses using genome-wide single nucleotide polymorphism data identified three main clusters of genetically closely related isolates in Australia. Phylogenetic analyses showed that highly aggressive phenotypes developed multiple times independently throughout the phylogeny. Results point to minor contribution of multiple genetic regions and most likely epigenomic variations to aggressiveness of *A. rabiei* isolates on Australian chickpea cultivars.

**IMPACT STATEMENT:** This research introduces new knowledge on the Australian *A. rabiei* population structure, molecular pathogenicity drivers and evolution as a clonal pathogen through comprehensive whole-genome sequencing approach. The knowledge generated on the structure and origin of the Australian *A. rabiei* and existence of only one mating type continues to inform researchers, growers, breeders and the broader industry on the importance for continued tight biosecurity measures and inform development of accurate and informed disease management and resistance breeding strategies. This research provides a rare real-life example to the effect of genetic drift on a clonal pathogen population and the importance of biosecurity to protect introduction from non-endemic isolates through seed importation in the current era of international markets.

**DATA SUMMARY:** An online dataset containing the data and code required to reproduce the results found in this publication have been deposited at Zenodo (DOI 10.5281/zenodo.12575659). Isolate aggressiveness and collection metadata are available in the Ascochyta dashboard at http://bit.ly/asco-dashboard. Raw sequencing data used in this study was deposited to the NCBI Short Read Archive (SRA) and is available through BioProject PRJNA1175002. The authors confirm all supporting data, code and protocols have been provided within the article or through supplementary data files.
