## Supplementary material for "Population-level whole genome sequencing of *Ascochyta rabiei* identifies genomic loci associated with isolate aggressiveness": Data: 230_samples_data_Table.txt

ISOLATE_ID	Year	STATE	LOCATION	FARM_ID	Host	Zone	ICC3996	Genesis90	HatTrick	Seamer	Path_rating	Path_rating (w/Seamer)
14DON003	2014	VIC	Donald	Farm2	Slasher	SA/Vic2	Low	Low	High	unknown	1	unknown
15CUR001	2015	VIC	Curyo	Farm3	Genesis90	SA/Vic2	Low	Moderate	High	unknown	2	unknown
15CUR002	2015	VIC	Curyo	Farm3	Genesis90	SA/Vic2	Moderate	High	High	unknown	4	unknown
15CUR003	2015	VIC	Curyo	Farm3	Genesis90	SA/Vic2	Low	Low	High	unknown	1	unknown
15DON001	2015	VIC	Donald	Farm2	Genesis90	SA/Vic2	Low	Low	Low	unknown	0	unknown
15DON007	2015	VIC	Donald	Farm2	Slasher	SA/Vic2	Moderate	Moderate	High	unknown	3	unknown
16CUR015	2016	VIC	Curyo	Farm3	Genesis90	SA/Vic2	Low	Moderate	High	Low	2	2
16CUR017	2016	VIC	Curyo	Farm3	Genesis90	SA/Vic2	Moderate	Moderate	High	Low	3	3
16CUR018	2016	VIC	Curyo	Farm3	Genesis90	SA/Vic2	Moderate	High	High	Moderate	4	5
16CUR019	2016	VIC	Curyo	Farm3	Genesis90	SA/Vic2	Moderate	Moderate	High	Low	3	3
16RUP012	2016	VIC	Rupanyup	Farm6	Genesis90	SA/Vic1	Low	Low	High	Low	1	1
16RUP013	2016	VIC	Rupanyup	Farm6	Genesis90	SA/Vic1	Low	Low	High	Low	1	1
17CUR007	2017	VIC	Curyo	Farm3	Genesis90	SA/Vic2	Moderate	Moderate	High	Moderate	3	4
AR0002	2020	NSW	Wee Waa	TRIAL1	Drummond	NSW/Qld1	Moderate	Moderate	Moderate	High	3	5
AR0003	2020	NSW	Wee Waa	TRIAL1	Drummond	NSW/Qld1	Moderate	High	High	Moderate	4	5
AR0005	2020	NSW	Wee Waa	TRIAL1	Kimberly	NSW/Qld1	High	High	High	High	5	7
AR0007	2020	NSW	Wee Waa	TRIAL1	Kimberly	NSW/Qld1	Moderate	Moderate	High	Moderate	3	4
AR0009	2020	NSW	Wee Waa	TRIAL1	ICCU96329	NSW/Qld1	High	High	High	High	5	7
AR0013	2020	NSW	Wee Waa	TRIAL1	ACPFGRIL84	NSW/Qld1	High	High	High	High	5	7
AR0015	2020	NSW	Wee Waa	TRIAL1	ILC05702	NSW/Qld1	High	High	High	High	5	7
AR0016	2020	NSW	Wee Waa	TRIAL1	ICCU96329	NSW/Qld1	High	High	High	High	5	7
AR0018	2020	NSW	Wee Waa	TRIAL1	2-15	NSW/Qld1	High	High	High	High	5	7
AR0020	2020	NSW	Wee Waa	TRIAL1	2-164	NSW/Qld1	High	High	High	High	5	7
AR0021	2020	NSW	Wee Waa	TRIAL1	ILC05658	NSW/Qld1	Moderate	Moderate	High	High	3	5
AR0022	2020	NSW	Wee Waa	TRIAL1	ICCU96329	NSW/Qld1	Moderate	High	Moderate	High	4	6
AR0023	2020	NSW	Wee Waa	TRIAL1	2-216	NSW/Qld1	High	High	High	High	5	7
AR0024	2020	NSW	Wee Waa	TRIAL1	2-15	NSW/Qld1	Moderate	High	High	High	4	6
AR0025	2020	NSW	Wee Waa	TRIAL1	1-131xSel2	NSW/Qld1	Moderate	High	High	High	4	6
AR0026	2020	NSW	Wee Waa	TRIAL1	BG112	NSW/Qld1	Low	Moderate	Moderate	Low	2	2
AR0027	2020	NSW	Wee Waa	TRIAL1	1-131xSel2	NSW/Qld1	High	High	High	High	5	7
AR0028	2020	NSW	Wee Waa	TRIAL1	ICCU96329	NSW/Qld1	Low	Moderate	Low	Moderate	1	2
AR0029	2020	NSW	Wee Waa	TRIAL1	ILC05600	NSW/Qld1	Low	Low	Low	Moderate	0	1
AR0031	2020	NSW	unknown	TRIAL1	unknown	unknown	Low	High	Moderate	Moderate	3	4
AR0032	2020	NSW	Junee	TRIAL2	CBA 2055	NSW/Vic	Low	High	Moderate	Moderate	3	4
AR0033	2020	NSW	Junee	TRIAL2	Slasher	NSW/Vic	High	High	High	High	5	7
AR0034	2020	NSW	Junee	TRIAL2	Kyabra	NSW/Vic	Low	High	High	Moderate	3	4
AR0035	2020	NSW	Junee	TRIAL2	Genesis90	NSW/Vic	Moderate	Low	Moderate	Low	2	2
AR0036	2020	NSW	Junee	TRIAL2	Seamer	NSW/Vic	Moderate	Low	Moderate	Low	2	2
AR0037	2020	NSW	Junee	TRIAL2	Boundary	NSW/Vic	Low	Low	Low	Moderate	0	1
AR0038	2020	NSW	Junee	TRIAL2	Kyabra	NSW/Vic	Low	Moderate	Moderate	Low	2	2
AR0039	2020	NSW	Junee	TRIAL2	Royal	NSW/Vic	Low	Low	Low	Moderate	0	1
AR0040	2020	NSW	Junee	TRIAL2	Royal	NSW/Vic	Low	Moderate	Moderate	Low	2	2
AR0042	2020	NSW	Junee	Woodside	Hattrick	NSW/Vic	Moderate	High	Low	Moderate	3	4
AR0044	2020	NSW	Junee	Woodside	Hattrick	NSW/Vic	Moderate	Moderate	High	Moderate	3	4
AR0048	2020	NSW	Junee	Woodside	Hattrick	NSW/Vic	Low	High	Low	Moderate	2	3
AR0050	2020	NSW	Junee	Woodside	Hattrick	NSW/Vic	Low	High	High	Moderate	3	4
AR0052	2020	NSW	Junee	Woodside	Hattrick	NSW/Vic	Low	Moderate	High	Moderate	2	3
AR0055	2020	NSW	Junee	Woodside	Hattrick	NSW/Vic	Moderate	High	High	High	4	6
AR0056	2020	NSW	Junee	Woodside	Hattrick	NSW/Vic	Low	High	High	High	3	5
AR0060	2020	NSW	Junee	Woodside	Hattrick	NSW/Vic	Low	Low	Low	Low	0	0
AR0062	2020	NSW	Junee	Woodside	Hattrick	NSW/Vic	Moderate	Low	Moderate	High	2	4
AR0063	2020	NSW	Junee	Woodside	Hattrick	NSW/Vic	Low	Low	Low	High	0	2
AR0064	2020	WA	Castletown	Beaumont	Amber	WA2	High	High	High	Moderate	5	6
AR0065	2020	WA	Castletown	Beaumont	Amber	WA2	High	High	High	Moderate	5	6
AR0066	2020	WA	Castletown	Beaumont	Amber	WA2	High	High	High	High	5	7
AR0067	2020	WA	Castletown	Beaumont	Amber	WA2	Moderate	Moderate	High	High	3	5
AR0068	2020	WA	Castletown	Beaumont	Amber	WA2	Moderate	High	High	Moderate	4	5
AR0069	2020	WA	Castletown	Beaumont	Amber	WA2	Moderate	High	High	High	4	6
AR0070	2020	WA	Castletown	Beaumont	Amber	WA2	Moderate	High	High	High	4	6
AR0071	2020	WA	Castletown	Beaumont	Amber	WA2	Moderate	High	High	High	4	6
AR0072	2020	WA	Castletown	Beaumont	Amber	WA2	Moderate	High	Moderate	High	4	6
AR0073	2020	WA	Castletown	Beaumont	Amber	WA2	Low	Moderate	Low	Low	1	1
AR0074	2020	WA	Castletown	Beaumont	Amber	WA2	Low	High	High	High	3	5
AR0075	2020	WA	Castletown	Beaumont	Amber	WA2	Moderate	High	High	High	4	6
AR0076	2020	WA	Castletown	Beaumont	Amber	WA2	Low	High	High	High	3	5
AR0078	2020	WA	Castletown	Beaumont	Amber	WA2	Low	High	High	High	3	5
AR0080	2020	WA	Castletown	Beaumont	Amber	WA2	High	High	High	High	5	7
AR0081	2020	WA	Castletown	Beaumont	Amber	WA2	Moderate	High	High	High	4	6
AR0083	2020	WA	Castletown	Beaumont	Amber	WA2	Moderate	High	High	High	4	6
AR0087	2020	WA	Castletown	Beaumont	Amber	WA2	Low	High	High	High	3	5
AR0088	2020	NSW	Junee	Braemar	Hattrick	NSW/Vic	Moderate	Moderate	High	High	3	5
AR0091	2020	NSW	Junee	Braemar	Hattrick	NSW/Vic	Low	Low	High	High	1	3
AR0093	2020	NSW	Junee	Braemar	Hattrick	NSW/Vic	Low	Moderate	Moderate	High	2	4
AR0098	2020	NSW	Junee	Braemar	Hattrick	NSW/Vic	Low	Low	Low	Moderate	0	1
AR0103	2020	NSW	Junee	Braemar	Hattrick	NSW/Vic	Low	Low	Moderate	High	1	3
AR0105	2020	NSW	Curlewis	LPFS	CICA1521	NSW/Qld1	Low	Low	Moderate	High	1	3
AR0108	2020	NSW	Moree	Croppa	Hattrick	NSW/Qld1	Moderate	Low	High	High	2	4
AR0112	2020	QLD	Emerald	Farm8	Jimbour	Qld	Low	Low	Low	Low	0	0
AR0114	2020	QLD	Emerald	Farm8	Jimbour	Qld	Low	Low	Low	Low	0	0
AR0115	2020	QLD	Emerald	Farm8	Jimbour	Qld	Low	Low	Low	Low	0	0
AR0116	2020	QLD	Emerald	Farm8	Jimbour	Qld	Low	Low	Low	Low	0	0
AR0117	2020	NSW	Dubbo	Nutrien	Seamer	NSW/Qld1	Low	Low	Low	Low	0	0
AR0119	2020	NSW	Dubbo	Nutrien	Seamer	NSW/Qld1	Low	Low	Low	Low	0	0
AR0122	2020	NSW	Gunnedah	Gowen	Boundary	NSW/Qld1	High	Low	High	High	5	5
AR0123	2020	NSW	Gunnedah	Gowen	Boundary	NSW/Qld1	Low	Moderate	High	High	2	4
AR0127	2020	NSW	Gunnedah	Gowen	Boundary	NSW/Qld1	Low	Moderate	Moderate	Low	2	2
AR0128	2020	NSW	Gunnedah	Gowen	Boundary	NSW/Qld1	High	High	High	High	5	7
AR0132	2020	NSW	Gunnedah	Mullingar	Hattrick	NSW/Qld1	Moderate	Low	Low	High	1	3
AR0133	2020	NSW	Gunnedah	Mullingar	Hattrick	NSW/Qld1	Low	Low	Moderate	Moderate	1	2
AR0134	2020	NSW	Gunnedah	Mullingar	Hattrick	NSW/Qld1	Low	Moderate	Low	High	1	3
AR0135	2020	NSW	Gunnedah	Mullingar	Hattrick	NSW/Qld1	Low	Moderate	Moderate	Moderate	2	3
AR0150	2020	SA	Mallala	Farm9	unknown	SA1	Moderate	Moderate	High	High	3	5
AR0151	2020	SA	Mallala	Farm9	unknown	SA1	Moderate	Low	Moderate	Moderate	2	3
AR0152	2020	SA	Mallala	Farm9	unknown	SA1	Moderate	Low	Moderate	Moderate	2	3
AR0153	2020	SA	Crystal Brook	Farm10	Genesis90	SA1	Low	Low	Moderate	Moderate	1	2
AR0154	2020	SA	Crystal Brook	Farm10	Genesis90	SA1	Moderate	Low	Moderate	Low	2	2
AR0155	2020	SA	Crystal Brook	Farm10	Genesis90	SA1	Moderate	Low	High	High	2	4
AR0156	2020	SA	Port Broughton	Farm11	Monarch	SA1	Low	High	Moderate	High	3	5
AR0157	2020	SA	Port Broughton	Farm11	Monarch	SA1	Moderate	Moderate	Moderate	Moderate	3	4
AR0158	2020	SA	Port Broughton	Farm11	Monarch	SA1	Moderate	Low	High	Moderate	2	3
AR0159	2020	SA	Port Broughton	Farm11	Monarch	SA1	Low	Low	Low	Low	0	0
AR0160	2020	SA	Port Broughton	Farm11	Monarch	SA1	Moderate	Low	Moderate	Moderate	2	3
AR0161	2020	SA	Port Broughton	Farm11	Monarch	SA1	Low	Low	Low	Low	0	0
AR0162	2020	SA	Maitland	Farm12	Genesis90	SA1	Low	Moderate	High	High	2	4
AR0163	2020	SA	Maitland	Farm12	Genesis90	SA1	Moderate	Low	Moderate	Moderate	2	3
AR0164	2020	SA	Maitland	Farm12	Genesis90	SA1	Low	Moderate	Low	Low	1	1
AR0165	2020	SA	Crystal Brook	Farm13	Monarch	SA1	Low	Low	Moderate	Moderate	1	2
AR0166	2020	SA	Crystal Brook	Farm13	Monarch	SA1	Moderate	Low	High	Moderate	2	3
AR0167	2020	SA	Crystal Brook	Farm13	Monarch	SA1	Moderate	Low	unknown	Low	unknown	unknown
AR0168	2020	SA	Riverton	Farm14	Monarch	SA1	Low	Low	Moderate	Moderate	1	2
AR0169	2020	SA	Riverton	Farm14	Monarch	SA1	Moderate	Low	Low	Low	1	1
AR0170	2020	SA	Riverton	Farm14	Monarch	SA1	Moderate	High	High	High	4	6
AR0175	2020	WA	Northam	Farm15	Neelam	WA1	Moderate	Low	Moderate	Moderate	2	3
AR0176	2020	WA	Northam	Farm15	Neelam	WA1	Moderate	Low	Low	Low	1	1
AR0177	2020	WA	Northam	Farm15	Neelam	WA1	Low	Low	Low	Low	0	0
AR0178	2020	WA	Northam	Farm15	Neelam	WA1	Low	Low	Low	Low	0	0
AR0179	2020	WA	Northam	Farm15	Neelam	WA1	High	Moderate	Low	Low	5	3
AR0180	2020	WA	Northam	Farm15	Neelam	WA1	Low	Low	Low	Low	0	0
AR0181	2020	WA	Northam	Farm15	Neelam	WA1	Low	Low	Low	Moderate	0	1
AR0182	2020	WA	Northam	Farm15	Neelam	WA1	Low	Low	Low	Low	0	0
AR0183	2020	WA	Northam	Farm15	Neelam	WA1	Low	Low	Low	Low	0	0
AR0184	2020	WA	Northam	Farm15	Neelam	WA1	Low	Low	Low	Low	0	0
AR0185	2020	WA	Northam	Farm15	Neelam	WA1	Low	Moderate	Moderate	Low	2	2
AR0186	2020	WA	Northam	Farm15	Neelam	WA1	Moderate	Low	Moderate	Low	2	2
AR0187	2020	WA	Northam	Farm15	Neelam	WA1	Low	Low	Moderate	Low	1	1
AR0188	2020	WA	Northam	Farm15	Neelam	WA1	Moderate	Low	Moderate	Low	2	2
AR0189	2020	WA	Northam	Farm15	Neelam	WA1	Low	Low	Low	Low	0	0
AR0190	2020	WA	Northam	Farm15	Neelam	WA1	Low	Moderate	Moderate	Moderate	2	3
AR0191	2020	WA	Northam	Farm15	Neelam	WA1	Low	Low	Moderate	Low	1	1
AR0192	2020	WA	Northam	Farm15	Neelam	WA1	Moderate	High	High	High	4	6
AR0193	2020	WA	Northam	Farm15	Neelam	WA1	Low	Moderate	Moderate	Low	2	2
AR0194	2020	WA	Northam	Farm15	Neelam	WA1	Low	Moderate	Low	Low	1	1
AR0195	2020	WA	Northam	Farm15	Neelam	WA1	Low	Low	Low	Low	0	0
AR0196	2020	WA	Northam	Farm15	Neelam	WA1	Low	Low	Low	Low	0	0
AR0197	2020	WA	Northam	Farm15	Neelam	WA1	Moderate	Low	Moderate	Low	2	2
AR0198	2020	WA	Northam	Farm15	Neelam	WA1	Moderate	Low	Low	Low	1	1
AR0199	2020	WA	Northam	Farm15	Neelam	WA1	Low	Low	Low	Low	0	0
AR0205	2020	NSW	Gunnedah	Mullingar	Hattrick	NSW/Qld1	Moderate	Moderate	High	High	3	5
AR0206	2020	NSW	Gunnedah	Mullingar	Hattrick	NSW/Qld1	Moderate	Moderate	High	High	3	5
AR0210	2020	NSW	Gilgandra	Dilly	Hattrick	NSW/Qld2	High	Moderate	High	High	5	6
AR0211	2020	NSW	Gilgandra	Dilly	Hattrick	NSW/Qld2	Low	Low	Low	High	0	2
AR0212	2020	NSW	Gilgandra	Dilly	Hattrick	NSW/Qld2	Moderate	High	High	High	4	6
AR0215	2020	NSW	Boggabilla	Dilly	Hattrick	NSW/Qld2	Low	Low	Moderate	Moderate	1	2
AR0216	2020	NSW	Warren	Nevertire	Hattrick	NSW1	Low	Moderate	Moderate	High	2	4
AR0217	2020	NSW	Warren	Nevertire	Hattrick	NSW1	Low	High	Moderate	High	3	5
AR0218	2020	NSW	Warren	Nevertire	Hattrick	NSW1	Low	Moderate	High	High	2	4
AR0219	2020	NSW	Warren	Nevertire	Hattrick	NSW1	Low	Low	Low	Low	0	0
AR0220	2020	NSW	Warren	Nevertire	Hattrick	NSW1	Low	Low	Moderate	Moderate	1	3
AR0221	2020	NSW	Narromine	Narromine	Seamer	NSW/Qld2	Moderate	Moderate	High	High	3	5
AR0222	2020	NSW	Narromine	Narromine	Seamer	NSW/Qld2	Low	Low	Low	Moderate	0	1
AR0223	2020	NSW	Narromine	Narromine	Seamer	NSW/Qld2	Low	High	High	High	3	5
AR0225	2020	NSW	Narromine	Narromine	Seamer	NSW/Qld2	Low	Low	Moderate	Low	1	1
AR0226	2020	NSW	Trangie	Onaville	Seamer	NSW/Qld2	Moderate	High	High	High	4	6
AR0227	2020	NSW	Trangie	Onaville	Seamer	NSW/Qld2	Low	High	Moderate	Low	3	3
AR0228	2020	NSW	Trangie	Onaville	Seamer	NSW/Qld2	Low	Low	Low	Low	0	0
AR0230	2020	NSW	Trangie	Onaville	Seamer	NSW/Qld2	Low	Low	Low	Moderate	0	1
AR0231	2020	NSW	Narromine	Holmglen	Hattrick	NSW/Qld2	High	High	High	High	5	7
AR0232	2020	NSW	Narromine	Holmglen	Hattrick	NSW/Qld2	Low	High	High	High	3	5
AR0235	2020	NSW	Narromine	Holmglen	Hattrick	NSW/Qld2	Moderate	High	High	High	4	6
AR0236	2020	NSW	Narromine	Lockwood1	Hattrick	NSW/Qld2	Low	High	High	High	3	5
AR0237	2020	NSW	Narromine	Lockwood1	Hattrick	NSW/Qld2	Moderate	High	High	High	4	6
AR0240	2020	NSW	Narromine	Lockwood1	Hattrick	NSW/Qld2	unknown	unknown	unknown	unknown	unknown	unknown
AR0241	2020	NSW	Coonamble	Magomadine	Hattrick	NSW/Qld2	Low	Low	High	Moderate	1	2
AR0242	2020	NSW	Coonamble	Magomadine	Hattrick	NSW/Qld2	Low	Low	High	Moderate	1	2
AR0246	2020	NSW	Forbes	Ellendale	Seamer	NSW/Vic	Moderate	High	High	High	4	6
AR0247	2020	NSW	Forbes	Ellendale	Seamer	NSW/Vic	Low	High	High	High	3	5
AR0248	2020	NSW	Forbes	Ellendale	Seamer	NSW/Vic	Low	High	High	Moderate	3	4
AR0251	2020	NSW	Young	Gindarra	Hattrick	NSW/Vic	Moderate	Moderate	High	Moderate	3	4
AR0256	2020	NSW	Canowindra	Gindarra	Hattrick	NSW/Vic	Moderate	High	High	High	4	6
AR0257	2020	NSW	Canowindra	Gindarra	Hattrick	NSW/Vic	Low	Low	Moderate	Moderate	1	2
AR0261	2020	NSW	Yoogali	Yoogali	unknown	NSW1	Low	Moderate	High	High	2	4
AR0262	2020	NSW	Yoogali	Yoogali	unknown	NSW1	Low	Moderate	Moderate	High	2	4
AR0263	2020	NSW	Yoogali	Yoogali	unknown	NSW1	Low	Moderate	High	High	2	4
AR0264	2020	NSW	Yoogali	Yoogali	unknown	NSW1	Low	Moderate	High	High	2	4
AR0265	2020	NSW	Yoogali	Yoogali	unknown	NSW1	Low	Moderate	High	Moderate	2	3
AR0266	2020	WA	Castletown	Beaumont	Amber	WA2	Moderate	Moderate	High	High	3	5
AR0273	2020	WA	Castletown	Beaumont	Amber	WA2	Moderate	High	High	High	4	6
AR0278	2020	NSW	Young	Paddock3	Hattrick	NSW/Vic	Low	Moderate	High	High	2	4
AR0279	2020	NSW	Young	Paddock3	Hattrick	NSW/Vic	Moderate	High	Moderate	Moderate	4	5
AR0280	2020	NSW	Young	Paddock3	Hattrick	NSW/Vic	Moderate	Moderate	High	High	3	5
AR0285	2020	NSW	Canowindra	Gindurra	Hattrick	NSW/Vic	Moderate	High	High	High	4	6
AR0286	2020	NSW	Canowindra	Gindurra	Hattrick	NSW/Vic	Moderate	Moderate	Moderate	Moderate	3	4
AR0289	2020	NSW	Canowindra	Lockwood2	Hattrick	NSW/Vic	Low	High	High	High	3	5
AR0290	2020	NSW	Canowindra	Lockwood2	Hattrick	NSW/Vic	Low	Moderate	High	High	2	4
AR0293	2020	VIC	Horsham	NVT	Striker	SA/Vic1	Low	Low	High	Moderate	1	2
AR0294	2020	VIC	Horsham	NVT	Slasher	SA/Vic1	Low	High	Moderate	High	3	5
AR0295	2020	VIC	Horsham	NVT	Royal	SA/Vic1	Low	Moderate	Moderate	Moderate	2	3
AR0296	2020	VIC	Horsham	NVT	Kalkee	SA/Vic1	Low	Low	High	High	1	3
AR0297	2020	VIC	Horsham	NVT	Monarch	SA/Vic1	Low	High	High	High	3	5
AR0298	2020	VIC	Horsham	NVT	Genesis90	SA/Vic1	Moderate	Low	High	High	2	4
AR0299	2020	SA	Loxton	Farm16	Striker	SA/Vic2	High	Moderate	High	Low	5	4
AR0300	2020	VIC	Hopetoun	experimental	Striker	SA/Vic1	Moderate	High	High	High	4	6
AR0301	2020	VIC	Hopetoun	Farm19	Genesis90	SA/Vic1	Moderate	High	High	High	4	6
AR0302	2020	VIC	Donald	Farm20	Genesis90	SA/Vic2	Low	Low	High	High	1	3
AR0303	2020	VIC	Donald	Farm20	Genesis90	SA/Vic2	Low	High	High	Low	3	3
AR0304	2020	VIC	Rupanyup	Farm21	Genesis90	SA/Vic1	Moderate	High	High	Moderate	4	5
AR0312	2020	WA	Dalwallinu	Locke	Striker	WA1	Low	Moderate	Moderate	Moderate	2	3
AR0313	2020	WA	Dalwallinu	Locke	Striker	WA1	Low	Moderate	Moderate	Moderate	2	3
AR0314	2020	WA	Dalwallinu	Locke	Striker	WA1	Moderate	High	Moderate	Low	4	4
AR0315	2020	WA	Dalwallinu	Locke	Striker	WA1	Moderate	High	High	High	4	6
AR0316	2020	WA	Dalwallinu	Locke	Striker	WA1	Low	Moderate	High	High	2	4
AR0317	2020	WA	Dalwallinu	Locke	Striker	WA1	Low	Low	High	High	1	3
AR0318	2020	WA	Dalwallinu	Locke	Striker	WA1	High	High	High	High	5	7
AR0319	2020	WA	Dalwallinu	Locke	Striker	WA1	Moderate	Low	High	Moderate	2	3
AR0320	2020	WA	Dalwallinu	Locke	Striker	WA1	Moderate	High	High	High	4	6
AR0321	2020	WA	Dalwallinu	Locke	Striker	WA1	Moderate	High	High	High	4	6
F16083-1	2016	SA	Moonta	Farm22	Genesis90	SA1	Moderate	Moderate	High	Moderate	3	4
F16253-1	2016	SA	Broughton	Farm23	Genesis90	SA1	Moderate	Moderate	High	Low	3	3
F17067-1	2017	SA	Coonalpyn	Farm24	Genesis90	SA/Vic1	Low	Low	Low	Low	0	0
F17076-2	2017	NSW	Finley	Farm25	Genesis90	NSW1	Moderate	High	Moderate	Low	4	4
F17175-1	2017	VIC	Elmore	Farm26	Genesis90	SA/Vic1	Low	Low	Low	Low	0	0
F17191-1	2017	SA	Broughton	Farm23	Genesis90	SA1	High	High	High	High	5	7
FT13092-2	2013	SA	Kingsford	Farm28	Genesis90	SA1	Moderate	High	High	unknown	4	unknown
FT13092-4	2013	SA	Kingsford	Farm28	Genesis90	SA1	Moderate	Moderate	High	unknown	3	unknown
FT13092-6	2013	SA	Kingsford	Farm28	Genesis90	SA1	Low	Moderate	High	unknown	2	unknown
FT15025	2015	SA	Weetulta	Farm29	Genesis90	SA1	Low	Moderate	High	unknown	unknown	unknown
FT15028	2015	SA	Weetulta	Farm29	Genesis90	SA1	Moderate	Moderate	High	unknown	unknown	unknown
FT15029	2015	SA	Weetulta	Farm29	Genesis90	SA1	Moderate	Moderate	High	unknown	unknown	unknown
FT15030	2015	SA	Weetulta	Farm29	Genesis90	SA1	Moderate	Moderate	High	unknown	3	unknown
TR6400	2014	NSW	Yallaroi	Farm30	Hattrick	NSW/Qld1	Low	Low	High	unknown	1	unknown
TR6408	2014	NSW	Yallaroi	Farm30	Hattrick	NSW/Qld1	Low	Low	Low	unknown	0	unknown
TR6417	2014	NSW	Yallaroi	Farm30	Hattrick	NSW/Qld1	Moderate	High	High	unknown	4	unknown
TR8102	2016	NSW	Narromine	Farm31	Hattrick	NSW/Qld2	Low	Moderate	High	Low	2	2
TR8105	2016	NSW	Narromine	Farm31	Hattrick	NSW/Qld2	Low	Low	High	Low	1	1
TR9529	2017	QLD	Chinchilla	Farm32	Seamer	NSW/Qld1	High	High	High	High	5	7
TR9538	2017	QLD	Gravel Pit Hill	Farm33	Seamer	unknown	Low	Low	Low	Low	0	0
TR9543	2017	QLD	Fox Holes	Farm34	Seamer	unknown	Low	High	Moderate	Low	3	3
TR9544	2017	QLD	Fox Holes	Farm34	Seamer	unknown	Low	Low	Low	Low	0	0
TR9568	2017	NSW	Gurley	Farm35	Seamer	NSW/Qld1	Moderate	Moderate	High	Moderate	3	4
TR9571	2017	NSW	Gurley	Farm35	Seamer	NSW/Qld1	High	High	High	High	5	7
