## Supplementary material for "Population-level whole genome sequencing of *Ascochyta rabiei* identifies genomic loci associated with isolate aggressiveness": Data: 230_strata.csv

2014_VIC_Donald_Farm2_Slasher_SA/Vic2_Low_Low_High_unknown_1_unknown_3_LLHU
2015_VIC_Curyo_Farm3_Genesis90_SA/Vic2_Low_Moderate_High_unknown_2_unknown_1_LMHU
2015_VIC_Curyo_Farm3_Genesis90_SA/Vic2_Moderate_High_High_unknown_4_unknown_1_MHHU
2015_VIC_Curyo_Farm3_Genesis90_SA/Vic2_Low_Low_High_unknown_1_unknown_1_LLHU
2015_VIC_Donald_Farm2_Genesis90_SA/Vic2_Low_Low_Low_unknown_0_unknown_1_LLLU
2015_VIC_Donald_Farm2_Slasher_SA/Vic2_Moderate_Moderate_High_unknown_3_unknown_2_MMHU
2016_VIC_Curyo_Farm3_Genesis90_SA/Vic2_Low_Moderate_High_Low_2_2_2_LMHL
2016_VIC_Curyo_Farm3_Genesis90_SA/Vic2_Moderate_Moderate_High_Low_3_3_2_MMHL
2016_VIC_Curyo_Farm3_Genesis90_SA/Vic2_Moderate_High_High_Moderate_4_5_3_MHHM
2016_VIC_Curyo_Farm3_Genesis90_SA/Vic2_Moderate_Moderate_High_Low_3_3_1_MMHL
2016_VIC_Rupanyup_Farm6_Genesis90_SA/Vic1_Low_Low_High_Low_1_1_3_LLHL
2016_VIC_Rupanyup_Farm6_Genesis90_SA/Vic1_Low_Low_High_Low_1_1_1_LLHL
2017_VIC_Curyo_Farm3_Genesis90_SA/Vic2_Moderate_Moderate_High_Moderate_3_4_1_MMHM
2020_NSW_Wee Waa_TRIAL1_Drummond_NSW/Qld1_Moderate_Moderate_Moderate_High_3_5_3_MMMH
2020_NSW_Wee Waa_TRIAL1_Drummond_NSW/Qld1_Moderate_High_High_Moderate_4_5_3_MHHM
2020_NSW_Wee Waa_TRIAL1_Kimberly_NSW/Qld1_High_High_High_High_5_7_3_HHHH
2020_NSW_Wee Waa_TRIAL1_Kimberly_NSW/Qld1_Moderate_Moderate_High_Moderate_3_4_3_MMHM
2020_NSW_Wee Waa_TRIAL1_ICCU96329_NSW/Qld1_High_High_High_High_5_7_3_MMHM
2020_NSW_Wee Waa_TRIAL1_ACPFGRIL84_NSW/Qld1_High_High_High_High_5_7_3_HHHH
2020_NSW_Wee Waa_TRIAL1_ILC05702_NSW/Qld1_High_High_High_High_5_7_3_HHHH
2020_NSW_Wee Waa_TRIAL1_ICCU96329_NSW/Qld1_High_High_High_High_5_7_3_HHHH
2020_NSW_Wee Waa_TRIAL1_2-15_NSW/Qld1_High_High_High_High_5_7_3_HHHH
2020_NSW_Wee Waa_TRIAL1_2-164_NSW/Qld1_High_High_High_High_5_7_3_HHHH
2020_NSW_Wee Waa_TRIAL1_ILC05658_NSW/Qld1_Moderate_Moderate_High_High_3_5_3_MMHH
2020_NSW_Wee Waa_TRIAL1_ICCU96329_NSW/Qld1_Moderate_High_Moderate_High_4_6_3_MHMH
2020_NSW_Wee Waa_TRIAL1_2-216_NSW/Qld1_High_High_High_High_5_7_3_HHHH
2020_NSW_Wee Waa_TRIAL1_2-15_NSW/Qld1_Moderate_High_High_High_4_6_3_MHHH
2020_NSW_Wee Waa_TRIAL1_1-131xSel2_NSW/Qld1_Moderate_High_High_High_4_6_3_MHHH
2020_NSW_Wee Waa_TRIAL1_BG112_NSW/Qld1_Low_Moderate_Moderate_Low_2_2_3_LMML
2020_NSW_Wee Waa_TRIAL1_1-131xSel2_NSW/Qld1_High_High_High_High_5_7_3_HHHH
2020_NSW_Wee Waa_TRIAL1_ICCU96329_NSW/Qld1_Low_Moderate_Low_Moderate_1_2_3_LMLM
2020_NSW_Wee Waa_TRIAL1_ILC05600_NSW/Qld1_Low_Low_Low_Moderate_0_1_3_LLLM
2020_NSW_unknown_TRIAL1_unknown_unknown_Low_High_Moderate_Moderate_3_4_3_LHMM
2020_NSW_Junee_TRIAL2_CBA 2055_NSW/Vic_Low_High_Moderate_Moderate_3_4_2_LHMM
2020_NSW_Junee_TRIAL2_Slasher_NSW/Vic_High_High_High_High_5_7_2_HHHH
2020_NSW_Junee_TRIAL2_Kyabra_NSW/Vic_Low_High_High_Moderate_3_4_3_LHHM
2020_NSW_Junee_TRIAL2_Genesis90_NSW/Vic_Moderate_Low_Moderate_Low_2_2_2_MLML
2020_NSW_Junee_TRIAL2_Seamer_NSW/Vic_Moderate_Low_Moderate_Low_2_2_2_MLML
2020_NSW_Junee_TRIAL2_Boundary_NSW/Vic_Low_Low_Low_Moderate_0_1_2_LLLM
2020_NSW_Junee_TRIAL2_Kyabra_NSW/Vic_Low_Moderate_Moderate_Low_2_2_1_LMML
2020_NSW_Junee_TRIAL2_Royal_NSW/Vic_Low_Low_Low_Moderate_0_1_1_LLLM
2020_NSW_Junee_TRIAL2_Royal_NSW/Vic_Low_Moderate_Moderate_Low_2_2_1_LMML
2020_NSW_Junee_Woodside_Hattrick_NSW/Vic_Moderate_High_Low_Moderate_3_4_3_MHLM
2020_NSW_Junee_Woodside_Hattrick_NSW/Vic_Moderate_Moderate_High_Moderate_3_4_3_MMHM
2020_NSW_Junee_Woodside_Hattrick_NSW/Vic_Low_High_Low_Moderate_2_3_1_LHLM
2020_NSW_Junee_Woodside_Hattrick_NSW/Vic_Low_High_High_Moderate_3_4_1_LHHM
2020_NSW_Junee_Woodside_Hattrick_NSW/Vic_Low_Moderate_High_Moderate_2_3_1_LMHM
2020_NSW_Junee_Woodside_Hattrick_NSW/Vic_Moderate_High_High_High_4_6_1_MHHH
2020_NSW_Junee_Woodside_Hattrick_NSW/Vic_Low_High_High_High_3_5_3_LHHH
2020_NSW_Junee_Woodside_Hattrick_NSW/Vic_Low_Low_Low_Low_0_0_3_LLLL
2020_NSW_Junee_Woodside_Hattrick_NSW/Vic_Moderate_Low_Moderate_High_2_4_3_MLMH
2020_NSW_Junee_Woodside_Hattrick_NSW/Vic_Low_Low_Low_High_0_2_1_LLLH
2020_WA_Castletown_Beaumont_Amber_WA2_High_High_High_Moderate_5_6_2_HHHM
2020_WA_Castletown_Beaumont_Amber_WA2_High_High_High_Moderate_5_6_2_HHHM
2020_WA_Castletown_Beaumont_Amber_WA2_High_High_High_High_5_7_2_HHHH
2020_WA_Castletown_Beaumont_Amber_WA2_Moderate_Moderate_High_High_3_5_2_MMHH
2020_WA_Castletown_Beaumont_Amber_WA2_Moderate_High_High_Moderate_4_5_2_MHHM
2020_WA_Castletown_Beaumont_Amber_WA2_Moderate_High_High_High_4_6_2_MHHH
2020_WA_Castletown_Beaumont_Amber_WA2_Moderate_High_High_High_4_6_2_MHHH
2020_WA_Castletown_Beaumont_Amber_WA2_Moderate_High_High_High_4_6_2_MHHH
2020_WA_Castletown_Beaumont_Amber_WA2_Moderate_High_Moderate_High_4_6_2_MHMH
2020_WA_Castletown_Beaumont_Amber_WA2_Low_Moderate_Low_Low_1_1_2_LMLL
2020_WA_Castletown_Beaumont_Amber_WA2_Low_High_High_High_3_5_2_LHHH
2020_WA_Castletown_Beaumont_Amber_WA2_Moderate_High_High_High_4_6_2_MHHH
2020_WA_Castletown_Beaumont_Amber_WA2_Low_High_High_High_3_5_2_LHHH
2020_WA_Castletown_Beaumont_Amber_WA2_Low_High_High_High_3_5_2_LHHH
2020_WA_Castletown_Beaumont_Amber_WA2_High_High_High_High_5_7_2_HHHH
2020_WA_Castletown_Beaumont_Amber_WA2_Moderate_High_High_High_4_6_2_MHHH
2020_WA_Castletown_Beaumont_Amber_WA2_Moderate_High_High_High_4_6_3_MHHH
2020_WA_Castletown_Beaumont_Amber_WA2_Low_High_High_High_3_5_3_LHHH
2020_NSW_Junee_Braemar_Hattrick_NSW/Vic_Moderate_Moderate_High_High_3_5_2_MMHH
2020_NSW_Junee_Braemar_Hattrick_NSW/Vic_Low_Low_High_High_1_3_3_LLHH
2020_NSW_Junee_Braemar_Hattrick_NSW/Vic_Low_Moderate_Moderate_High_2_4_2_LMMH
2020_NSW_Junee_Braemar_Hattrick_NSW/Vic_Low_Low_Low_Moderate_0_1_2_LLLM
2020_NSW_Junee_Braemar_Hattrick_NSW/Vic_Low_Low_Moderate_High_1_3_3_LLMH
2020_NSW_Curlewis_LPFS_CICA1521_NSW/Qld1_Low_Low_Moderate_High_1_3_3_LLMH
2020_NSW_Moree_Croppa_Hattrick_NSW/Qld1_Moderate_Low_High_High_2_4_3_MLHH
2020_QLD_Emerald_Farm8_Jimbour_Qld_Low_Low_Low_Low_0_0_3_LLLL
2020_QLD_Emerald_Farm8_Jimbour_Qld_Low_Low_Low_Low_0_0_3_LLLL
2020_QLD_Emerald_Farm8_Jimbour_Qld_Low_Low_Low_Low_0_0_3_LLLL
2020_QLD_Emerald_Farm8_Jimbour_Qld_Low_Low_Low_Low_0_0_3_LLLL
2020_NSW_Dubbo_Nutrien_Seamer_NSW/Qld1_Low_Low_Low_Low_0_0_3_LLLL
2020_NSW_Dubbo_Nutrien_Seamer_NSW/Qld1_Low_Low_Low_Low_0_0_3_LLLL
2020_NSW_Gunnedah_Gowen_Boundary_NSW/Qld1_High_Low_High_High_5_5_3_HLHH
2020_NSW_Gunnedah_Gowen_Boundary_NSW/Qld1_Low_Moderate_High_High_2_4_3_LMHH
2020_NSW_Gunnedah_Gowen_Boundary_NSW/Qld1_Low_Moderate_Moderate_Low_2_2_3_LMML
2020_NSW_Gunnedah_Gowen_Boundary_NSW/Qld1_High_High_High_High_5_7_3_HHHH
2020_NSW_Gunnedah_Mullingar_Hattrick_NSW/Qld1_Moderate_Low_Low_High_1_3_3_MLLH
2020_NSW_Gunnedah_Mullingar_Hattrick_NSW/Qld1_Low_Low_Moderate_Moderate_1_2_3_LLMM
2020_NSW_Gunnedah_Mullingar_Hattrick_NSW/Qld1_Low_Moderate_Low_High_1_3_3_LMLH
2020_NSW_Gunnedah_Mullingar_Hattrick_NSW/Qld1_Low_Moderate_Moderate_Moderate_2_3_3_LMMM
2020_SA_Mallala_Farm9_unknown_SA1_Moderate_Moderate_High_High_3_5_2_MMHH
2020_SA_Mallala_Farm9_unknown_SA1_Moderate_Low_Moderate_Moderate_2_3_2_MLMM
2020_SA_Mallala_Farm9_unknown_SA1_Moderate_Low_Moderate_Moderate_2_3_1_MLMM
2020_SA_Crystal Brook_Farm10_Genesis90_SA1_Low_Low_Moderate_Moderate_1_2_1_LLMM
2020_SA_Crystal Brook_Farm10_Genesis90_SA1_Moderate_Low_Moderate_Low_2_2_1_MLML
2020_SA_Crystal Brook_Farm10_Genesis90_SA1_Moderate_Low_High_High_2_4_2_MLHH
2020_SA_Port Broughton_Farm11_Monarch_SA1_Low_High_Moderate_High_3_5_2_LHMH
2020_SA_Port Broughton_Farm11_Monarch_SA1_Moderate_Moderate_Moderate_Moderate_3_4_2_MMMM
2020_SA_Port Broughton_Farm11_Monarch_SA1_Moderate_Low_High_Moderate_2_3_1_MLHM
2020_SA_Port Broughton_Farm11_Monarch_SA1_Low_Low_Low_Low_0_0_1_LLLL
2020_SA_Port Broughton_Farm11_Monarch_SA1_Moderate_Low_Moderate_Moderate_2_3_1_MLMM
2020_SA_Port Broughton_Farm11_Monarch_SA1_Low_Low_Low_Low_0_0_1_LLLL
2020_SA_Maitland_Farm12_Genesis90_SA1_Low_Moderate_High_High_2_4_1_LMHH
2020_SA_Maitland_Farm12_Genesis90_SA1_Moderate_Low_Moderate_Moderate_2_3_1_MLMM
2020_SA_Maitland_Farm12_Genesis90_SA1_Low_Moderate_Low_Low_1_1_1_LMLL
2020_SA_Crystal Brook_Farm13_Monarch_SA1_Low_Low_Moderate_Moderate_1_2_1_LLMM
2020_SA_Crystal Brook_Farm13_Monarch_SA1_Moderate_Low_High_Moderate_2_3_1_MLHM
2020_SA_Crystal Brook_Farm13_Monarch_SA1_Moderate_Low_unknown_Low_unknown_unknown_1_MLUL
2020_SA_Riverton_Farm14_Monarch_SA1_Low_Low_Moderate_Moderate_1_2_2_LLMM
2020_SA_Riverton_Farm14_Monarch_SA1_Moderate_Low_Low_Low_1_1_1_MLLL
2020_SA_Riverton_Farm14_Monarch_SA1_Moderate_High_High_High_4_6_3_MHHH
2020_WA_Northam_Farm15_Neelam_WA1_Moderate_Low_Moderate_Moderate_2_3_3_MLMM
2020_WA_Northam_Farm15_Neelam_WA1_Moderate_Low_Low_Low_1_1_3_MLLL
2020_WA_Northam_Farm15_Neelam_WA1_Low_Low_Low_Low_0_0_2_LLLL
2020_WA_Northam_Farm15_Neelam_WA1_Low_Low_Low_Low_0_0_3_LLLL
2020_WA_Northam_Farm15_Neelam_WA1_High_Moderate_Low_Low_5_3_3_HMLL
2020_WA_Northam_Farm15_Neelam_WA1_Low_Low_Low_Low_0_0_3_LLLL
2020_WA_Northam_Farm15_Neelam_WA1_Low_Low_Low_Moderate_0_1_2_LLLM
2020_WA_Northam_Farm15_Neelam_WA1_Low_Low_Low_Low_0_0_3_LLLL
2020_WA_Northam_Farm15_Neelam_WA1_Low_Low_Low_Low_0_0_3_LLLL
2020_WA_Northam_Farm15_Neelam_WA1_Low_Low_Low_Low_0_0_2_LLLL
2020_WA_Northam_Farm15_Neelam_WA1_Low_Moderate_Moderate_Low_2_2_2_LMML
2020_WA_Northam_Farm15_Neelam_WA1_Moderate_Low_Moderate_Low_2_2_3_MLML
2020_WA_Northam_Farm15_Neelam_WA1_Low_Low_Moderate_Low_1_1_3_LLML
2020_WA_Northam_Farm15_Neelam_WA1_Moderate_Low_Moderate_Low_2_2_3_MLML
2020_WA_Northam_Farm15_Neelam_WA1_Low_Low_Low_Low_0_0_3_LLLL
2020_WA_Northam_Farm15_Neelam_WA1_Low_Moderate_Moderate_Moderate_2_3_3_LMMM
2020_WA_Northam_Farm15_Neelam_WA1_Low_Low_Moderate_Low_1_1_2_LLML
2020_WA_Northam_Farm15_Neelam_WA1_Moderate_High_High_High_4_6_3_MHHH
2020_WA_Northam_Farm15_Neelam_WA1_Low_Moderate_Moderate_Low_2_2_2_LMML
2020_WA_Northam_Farm15_Neelam_WA1_Low_Moderate_Low_Low_1_1_2_LMLL
2020_WA_Northam_Farm15_Neelam_WA1_Low_Low_Low_Low_0_0_3_LLLL
2020_WA_Northam_Farm15_Neelam_WA1_Low_Low_Low_Low_0_0_3_LLLL
2020_WA_Northam_Farm15_Neelam_WA1_Moderate_Low_Moderate_Low_2_2_3_MLML
2020_WA_Northam_Farm15_Neelam_WA1_Moderate_Low_Low_Low_1_1_3_MLLL
2020_WA_Northam_Farm15_Neelam_WA1_Low_Low_Low_Low_0_0_3_LLLL
2020_NSW_Gunnedah_Mullingar_Hattrick_NSW/Qld1_Moderate_Moderate_High_High_3_5_3_MMHH
2020_NSW_Gunnedah_Mullingar_Hattrick_NSW/Qld1_Moderate_Moderate_High_High_3_5_3_MMHH
2020_NSW_Gilgandra_Dilly_Hattrick_NSW/Qld2_High_Moderate_High_High_5_6_3_HMHH
2020_NSW_Gilgandra_Dilly_Hattrick_NSW/Qld2_Low_Low_Low_High_0_2_3_LLLH
2020_NSW_Gilgandra_Dilly_Hattrick_NSW/Qld2_Moderate_High_High_High_4_6_3_MHHH
2020_NSW_Boggabilla_Dilly_Hattrick_NSW/Qld2_Low_Low_Moderate_Moderate_1_2_3_LLMM
2020_NSW_Warren_Nevertire_Hattrick_NSW1_Low_Moderate_Moderate_High_2_4_3_LMMH
2020_NSW_Warren_Nevertire_Hattrick_NSW1_Low_High_Moderate_High_3_5_3_LHMH
2020_NSW_Warren_Nevertire_Hattrick_NSW1_Low_Moderate_High_High_2_4_3_LMHH
2020_NSW_Warren_Nevertire_Hattrick_NSW1_Low_Low_Low_Low_0_0_3_LLLL
2020_NSW_Warren_Nevertire_Hattrick_NSW1_Low_Low_Moderate_Moderate_1_3_3_LLMM
2020_NSW_Narromine_Narromine_Seamer_NSW/Qld2_Moderate_Moderate_High_High_3_5_3_MMHH
2020_NSW_Narromine_Narromine_Seamer_NSW/Qld2_Low_Low_Low_Moderate_0_1_3_LLLM
2020_NSW_Narromine_Narromine_Seamer_NSW/Qld2_Low_High_High_High_3_5_3_LHHH
2020_NSW_Narromine_Narromine_Seamer_NSW/Qld2_Low_Low_Moderate_Low_1_1_3_LLML
2020_NSW_Trangie_Onaville_Seamer_NSW/Qld2_Moderate_High_High_High_4_6_3_MHHH
2020_NSW_Trangie_Onaville_Seamer_NSW/Qld2_Low_High_Moderate_Low_3_3_3_LHML
2020_NSW_Trangie_Onaville_Seamer_NSW/Qld2_Low_Low_Low_Low_0_0_3_LLLL
2020_NSW_Trangie_Onaville_Seamer_NSW/Qld2_Low_Low_Low_Moderate_0_1_3_LLLM
2020_NSW_Narromine_Holmglen_Hattrick_NSW/Qld2_High_High_High_High_5_7_3_HHHH
2020_NSW_Narromine_Holmglen_Hattrick_NSW/Qld2_Low_High_High_High_3_5_3_LHHH
2020_NSW_Narromine_Holmglen_Hattrick_NSW/Qld2_Moderate_High_High_High_4_6_3_MHHH
2020_NSW_Narromine_Lockwood1_Hattrick_NSW/Qld2_Low_High_High_High_3_5_3_LHHH
2020_NSW_Narromine_Lockwood1_Hattrick_NSW/Qld2_Moderate_High_High_High_4_6_3_MHHH
2020_NSW_Narromine_Lockwood1_Hattrick_NSW/Qld2_unknown_unknown_unknown_unknown_unknown_unknown_3_UUUU
2020_NSW_Coonamble_Magomadine_Hattrick_NSW/Qld2_Low_Low_High_Moderate_1_2_3_LLHM
2020_NSW_Coonamble_Magomadine_Hattrick_NSW/Qld2_Low_Low_High_Moderate_1_2_3_LLHM
2020_NSW_Forbes_Ellendale_Seamer_NSW/Vic_Moderate_High_High_High_4_6_2_MHHH
2020_NSW_Forbes_Ellendale_Seamer_NSW/Vic_Low_High_High_High_3_5_2_LHHH
2020_NSW_Forbes_Ellendale_Seamer_NSW/Vic_Low_High_High_Moderate_3_4_2_LHHM
2020_NSW_Young_Gindarra_Hattrick_NSW/Vic_Moderate_Moderate_High_Moderate_3_4_2_MMHM
2020_NSW_Canowindra_Gindarra_Hattrick_NSW/Vic_Moderate_High_High_High_4_6_3_MHHH
2020_NSW_Canowindra_Gindarra_Hattrick_NSW/Vic_Low_Low_Moderate_Moderate_1_2_3_LLMM
2020_NSW_Yoogali_Yoogali_unknown_NSW1_Low_Moderate_High_High_2_4_3_LMHH
2020_NSW_Yoogali_Yoogali_unknown_NSW1_Low_Moderate_Moderate_High_2_4_1_LMMH
2020_NSW_Yoogali_Yoogali_unknown_NSW1_Low_Moderate_High_High_2_4_1_LMHH
2020_NSW_Yoogali_Yoogali_unknown_NSW1_Low_Moderate_High_High_2_4_3_LMHH
2020_NSW_Yoogali_Yoogali_unknown_NSW1_Low_Moderate_High_Moderate_2_3_1_LMHM
2020_WA_Castletown_Beaumont_Amber_WA2_Moderate_Moderate_High_High_3_5_2_MMHH
2020_WA_Castletown_Beaumont_Amber_WA2_Moderate_High_High_High_4_6_2_MHHH
2020_NSW_Young_Paddock3_Hattrick_NSW/Vic_Low_Moderate_High_High_2_4_1_LMHH
2020_NSW_Young_Paddock3_Hattrick_NSW/Vic_Moderate_High_Moderate_Moderate_4_5_3_MHMM
2020_NSW_Young_Paddock3_Hattrick_NSW/Vic_Moderate_Moderate_High_High_3_5_1_MMHH
2020_NSW_Canowindra_Gindurra_Hattrick_NSW/Vic_Moderate_High_High_High_4_6_3_MHHH
2020_NSW_Canowindra_Gindurra_Hattrick_NSW/Vic_Moderate_Moderate_Moderate_Moderate_3_4_1_MMMM
2020_NSW_Canowindra_Lockwood2_Hattrick_NSW/Vic_Low_High_High_High_3_5_2_LHHH
2020_NSW_Canowindra_Lockwood2_Hattrick_NSW/Vic_Low_Moderate_High_High_2_4_2_LMHH
2020_VIC_Horsham_NVT_Striker_SA/Vic1_Low_Low_High_Moderate_1_2_1_LLHM
2020_VIC_Horsham_NVT_Slasher_SA/Vic1_Low_High_Moderate_High_3_5_2_LHMH
2020_VIC_Horsham_NVT_Royal_SA/Vic1_Low_Moderate_Moderate_Moderate_2_3_2_LMMM
2020_VIC_Horsham_NVT_Kalkee_SA/Vic1_Low_Low_High_High_1_3_1_LLHH
2020_VIC_Horsham_NVT_Monarch_SA/Vic1_Low_High_High_High_3_5_2_LHHH
2020_VIC_Horsham_NVT_Genesis90_SA/Vic1_Moderate_Low_High_High_2_4_2_MLHH
2020_SA_Loxton_Farm16_Striker_SA/Vic2_High_Moderate_High_Low_5_4_2_HMHL
2020_VIC_Hopetoun_experimental_Striker_SA/Vic1_Moderate_High_High_High_4_6_2_MHHH
2020_VIC_Hopetoun_Farm19_Genesis90_SA/Vic1_Moderate_High_High_High_4_6_2_MHHH
2020_VIC_Donald_Farm20_Genesis90_SA/Vic2_Low_Low_High_High_1_3_2_LLHH
2020_VIC_Donald_Farm20_Genesis90_SA/Vic2_Low_High_High_Low_3_3_2_LHHL
2020_VIC_Rupanyup_Farm21_Genesis90_SA/Vic1_Moderate_High_High_Moderate_4_5_2_MHHM
2020_WA_Dalwallinu_Locke_Striker_WA1_Low_Moderate_Moderate_Moderate_2_3_3_LMMM
2020_WA_Dalwallinu_Locke_Striker_WA1_Low_Moderate_Moderate_Moderate_2_3_2_LMMM
2020_WA_Dalwallinu_Locke_Striker_WA1_Moderate_High_Moderate_Low_4_4_2_MHML
2020_WA_Dalwallinu_Locke_Striker_WA1_Moderate_High_High_High_4_6_2_MHHH
2020_WA_Dalwallinu_Locke_Striker_WA1_Low_Moderate_High_High_2_4_2_LMHH
2020_WA_Dalwallinu_Locke_Striker_WA1_Low_Low_High_High_1_3_3_LLHH
2020_WA_Dalwallinu_Locke_Striker_WA1_High_High_High_High_5_7_2_HHHH
2020_WA_Dalwallinu_Locke_Striker_WA1_Moderate_Low_High_Moderate_2_3_2_MLHH
2020_WA_Dalwallinu_Locke_Striker_WA1_Moderate_High_High_High_4_6_2_MHHH
2020_WA_Dalwallinu_Locke_Striker_WA1_Moderate_High_High_High_4_6_2_MHHH
2016_SA_Moonta_Farm22_Genesis90_SA1_Moderate_Moderate_High_Moderate_3_4_1_MMHM
2016_SA_Broughton_Farm23_Genesis90_SA1_Moderate_Moderate_High_Low_3_3_1_MMHL
2017_SA_Coonalpyn_Farm24_Genesis90_SA/Vic1_Low_Low_Low_Low_0_0_3_LLLL
2017_NSW_Finley_Farm25_Genesis90_NSW1_Moderate_High_Moderate_Low_4_4_1_MHML
2017_VIC_Elmore_Farm26_Genesis90_SA/Vic1_Low_Low_Low_Low_0_0_1_LLLL
2017_SA_Broughton_Farm23_Genesis90_SA1_High_High_High_High_5_7_1_HHHH
2013_SA_Kingsford_Farm28_Genesis90_SA1_Moderate_High_High_unknown_4_unknown_3_MHHU
2013_SA_Kingsford_Farm28_Genesis90_SA1_Moderate_Moderate_High_unknown_3_unknown_3_MMHU
2013_SA_Kingsford_Farm28_Genesis90_SA1_Low_Moderate_High_unknown_2_unknown_3_LMHU
2015_SA_Weetulta_Farm29_Genesis90_SA1_Low_Moderate_High_unknown_unknown_unknown_3_LMHU
2015_SA_Weetulta_Farm29_Genesis90_SA1_Moderate_Moderate_High_unknown_unknown_unknown_1_MMHU
2015_SA_Weetulta_Farm29_Genesis90_SA1_Moderate_Moderate_High_unknown_unknown_unknown_3_MMHU
2015_SA_Weetulta_Farm29_Genesis90_SA1_Moderate_Moderate_High_unknown_3_unknown_3_MMHU
2014_NSW_Yallaroi_Farm30_Hattrick_NSW/Qld1_Low_Low_High_unknown_1_unknown_3_LLHU
2014_NSW_Yallaroi_Farm30_Hattrick_NSW/Qld1_Low_Low_Low_unknown_0_unknown_3_LLLU
2014_NSW_Yallaroi_Farm30_Hattrick_NSW/Qld1_Moderate_High_High_unknown_4_unknown_3_MHHU
2016_NSW_Narromine_Farm31_Hattrick_NSW/Qld2_Low_Moderate_High_Low_2_2_3_LMHL
2016_NSW_Narromine_Farm31_Hattrick_NSW/Qld2_Low_Low_High_Low_1_1_3_LLHL
2017_QLD_Chinchilla_Farm32_Seamer_NSW/Qld1_High_High_High_High_5_7_3_HHHH
2017_QLD_Gravel Pit Hill_Farm33_Seamer_unknown_Low_Low_Low_Low_0_0_3_LLLL
2017_QLD_Fox Holes_Farm34_Seamer_unknown_Low_High_Moderate_Low_3_3_3_LHML
2017_QLD_Fox Holes_Farm34_Seamer_unknown_Low_Low_Low_Low_0_0_3_LLLL
2017_NSW_Gurley_Farm35_Seamer_NSW/Qld1_Moderate_Moderate_High_Moderate_3_4_3_MMHM
2017_NSW_Gurley_Farm35_Seamer_NSW/Qld1_High_High_High_High_5_7_3_HHHH
